# Sugar restriction and blood ingestion shape divergent immune defense trajectories in the mosquito *Aedes aegypti*

**DOI:** 10.1101/2023.01.24.525229

**Authors:** Dom Magistrado, Noha K. El-Dougdoug, Sarah M. Short

## Abstract

Immune defense is comprised of 1) resistance: the ability to reduce pathogen load, and 2) tolerance: the ability to limit the disease severity induced by a given pathogen load. The study of tolerance in the field of animal immunity is fairly nascent in comparison to resistance. Consequently, studies which examine immune defense comprehensively (i.e., considering both resistance and tolerance in conjunction) are uncommon, despite their exigency in achieving a thorough understanding of immune defense. Furthermore, understanding tolerance in arthropod disease vectors is uniquely relevant, as tolerance is essential to the cyclical transmission of pathogens by arthropods. Here, we tested the effect(s) of dietary sucrose concentration (high or low) and blood meal (present or absent) on resistance and tolerance to *Escherichia coli* infection in the yellow fever mosquito *Aedes aegypti*. Resistance and tolerance were measured concurrently and at multiple timepoints. We found that both blood and sucrose affected resistance. Mosquitoes from the low sugar treatment displayed enhanced resistance at all timepoints post-infection compared to those from the high sugar treatment. Additionally, blood-fed mosquitoes showed enhanced resistance compared to non-blood-fed mosquitoes, but only on day 1 post-infection. Sucrose had no effect on tolerance, but the effect of blood was significant and dynamic across time. Specifically, we show that consuming blood prior to infection ameliorates a temporal decline in tolerance that mosquitoes experience when provided with only sugar meals. Taken together, our findings indicate that different dietary components can have unique and sometimes temporally dynamic impacts on resistance and tolerance. Finally, our findings 1) highlight the value of experimental and analytical frameworks which consider the explicit testing of effects on both resistance and tolerance as separate, but equally important, components of immune defense, and 2) underscore the importance of including a temporal component in studies of immune defense.
