## Supplementary material for "Sugar restriction and blood ingestion shape divergent immune defense trajectories in the mosquito *Aedes aegypti*": S1 Dataset

### Sheet: df_final
replicate	day	blood	sucrose	diet	medCFU	lnmedCFU_IQR	total	cdead	dietorder
1	1	1	0.1	tenblood	698.25	4.69414	15	2	d
1	3	1	0.1	tenblood	18774	7.54346	15	10	d
1	5	1	0.1	tenblood	2.25	1.02359	15	11	d
1	1	0	0.1	tenonly	16.5	0.587787	15	2	c
1	3	0	0.1	tenonly	12	3.74003	15	2	c
1	5	0	0.1	tenonly	1.5	1.58509	15	6	c
1	1	1	0.01	oneblood	21	0.951666	15	1	b
1	3	1	0.01	oneblood	3	1.93166	15	4	b
1	5	1	0.01	oneblood	0	0	15	9	b
1	1	0	0.01	oneonly	457.5	6.32501	15	2	a
1	3	0	0.01	oneonly	0	4.05084	15	5	a
1	5	0	0.01	oneonly	0	0	15	7	a
2	1	1	0.1	tenblood	189.75	4.61337	9	0	d
2	3	1	0.1	tenblood	5.25	5.72113	9	1	d
2	5	1	0.1	tenblood	14.25	4.01154	9	2	d
2	1	0	0.1	tenonly	6583.5	5.45236	15	0	c
2	3	0	0.1	tenonly	18	4.46133	15	5	c
2	5	0	0.1	tenonly	153	5.97921	15	13	c
2	1	1	0.01	oneblood	0	0	9	0	b
2	3	1	0.01	oneblood	0	0.173287	9	0	b
2	5	1	0.01	oneblood	0	0	9	1	b
2	1	0	0.01	oneonly	0	2.85189	15	2	a
2	3	0	0.01	oneonly	0	2.75052	15	4	a
2	5	0	0.01	oneonly	4.5	3.5218	15	7	a
3	1	1	0.1	tenblood	5.25	1.54971	12	0	d
3	3	1	0.1	tenblood	1.5	0.503726	12	2	d
3	5	1	0.1	tenblood	0	0.503726	12	4	d
3	1	0	0.1	tenonly	2175000	1.73805	18	1	c
3	3	0	0.1	tenonly	11475	11.1316	18	7	c
3	5	0	0.1	tenonly	3	2.13833	18	10	c
3	1	1	0.01	oneblood	0	0	12	0	b
3	3	1	0.01	oneblood	0	0	12	0	b
3	5	1	0.01	oneblood	0	0	12	1	b
3	1	0	0.01	oneonly	0	1.02976	16	3	a
3	3	0	0.01	oneonly	0	3.42754	16	4	a
3	5	0	0.01	oneonly	0	0	16	4	a
4	1	1	0.1	tenblood	132600	0.692609	15	2	d
4	3	1	0.1	tenblood	8.25	4.13089	15	3	d
4	1	0	0.1	tenonly	4215	3.13387	16	1	c
4	3	0	0.1	tenonly	1132.5	6.156	16	5	c
4	1	1	0.01	oneblood	0	2.22561	16	1	b
4	3	1	0.01	oneblood	3	1.84755	16	4	b
4	1	0	0.01	oneonly	299.25	6.63227	16	2	a
4	3	0	0.01	oneonly	0	0.722593	16	3	a
5	1	1	0.1	tenblood	25.5	0.982981	17	0	d
5	3	1	0.1	tenblood	675000	3.5289	17	1	d
5	5	1	0.1	tenblood	10.5	0.761131	17	2	d
5	1	0	0.1	tenonly	72525	2.72486	17	0	c
5	3	0	0.1	tenonly	0	0	17	0	c
5	5	0	0.1	tenonly	0	0	17	5	c
5	1	1	0.01	oneblood	0	0	17	0	b
5	3	1	0.01	oneblood	0	0	17	4	b
5	5	1	0.01	oneblood	0.75	0.578752	17	7	b
5	1	0	0.01	oneonly	45019.5	8.69843	17	0	a
5	3	0	0.01	oneonly	0	0	17	0	a
5	5	0	0.01	oneonly	0	0	17	3	a

### Sheet: df_surv
replicate	diet	blood	sucrose	ttd	status
1	tenblood	1	0.1	1	1
1	tenblood	1	0.1	1	1
1	tenblood	1	0.1	3	1
1	tenblood	1	0.1	3	1
1	tenblood	1	0.1	3	1
1	tenblood	1	0.1	3	1
1	tenblood	1	0.1	3	1
1	tenblood	1	0.1	3	1
1	tenblood	1	0.1	3	1
1	tenblood	1	0.1	3	1
1	tenblood	1	0.1	5	1
1	tenblood	1	0.1	5	0
1	tenblood	1	0.1	5	0
1	tenblood	1	0.1	5	0
1	tenblood	1	0.1	5	0
2	tenblood	1	0.1	3	1
2	tenblood	1	0.1	5	1
2	tenblood	1	0.1	5	0
2	tenblood	1	0.1	5	0
2	tenblood	1	0.1	5	0
2	tenblood	1	0.1	5	0
2	tenblood	1	0.1	5	0
2	tenblood	1	0.1	5	0
2	tenblood	1	0.1	5	0
3	tenblood	1	0.1	3	1
3	tenblood	1	0.1	3	1
3	tenblood	1	0.1	5	1
3	tenblood	1	0.1	5	1
3	tenblood	1	0.1	5	0
3	tenblood	1	0.1	5	0
3	tenblood	1	0.1	5	0
3	tenblood	1	0.1	5	0
3	tenblood	1	0.1	5	0
3	tenblood	1	0.1	5	0
3	tenblood	1	0.1	5	0
3	tenblood	1	0.1	5	0
4	tenblood	1	0.1	1	1
4	tenblood	1	0.1	1	1
4	tenblood	1	0.1	3	1
4	tenblood	1	0.1	3	0
4	tenblood	1	0.1	3	0
4	tenblood	1	0.1	3	0
4	tenblood	1	0.1	3	0
4	tenblood	1	0.1	3	0
4	tenblood	1	0.1	3	0
4	tenblood	1	0.1	3	0
4	tenblood	1	0.1	3	0
4	tenblood	1	0.1	3	0
4	tenblood	1	0.1	3	0
4	tenblood	1	0.1	3	0
4	tenblood	1	0.1	3	0
5	tenblood	1	0.1	3	1
5	tenblood	1	0.1	5	1
5	tenblood	1	0.1	5	0
5	tenblood	1	0.1	5	0
5	tenblood	1	0.1	5	0
5	tenblood	1	0.1	5	0
5	tenblood	1	0.1	5	0
5	tenblood	1	0.1	5	0
5	tenblood	1	0.1	5	0
5	tenblood	1	0.1	5	0
5	tenblood	1	0.1	5	0
5	tenblood	1	0.1	5	0
5	tenblood	1	0.1	5	0
5	tenblood	1	0.1	5	0
5	tenblood	1	0.1	5	0
5	tenblood	1	0.1	5	0
5	tenblood	1	0.1	5	0
1	tenonly	0	0.1	1	1
1	tenonly	0	0.1	1	1
1	tenonly	0	0.1	5	1
1	tenonly	0	0.1	5	1
1	tenonly	0	0.1	5	1
1	tenonly	0	0.1	5	1
1	tenonly	0	0.1	5	0
1	tenonly	0	0.1	5	0
1	tenonly	0	0.1	5	0
1	tenonly	0	0.1	5	0
1	tenonly	0	0.1	5	0
1	tenonly	0	0.1	5	0
1	tenonly	0	0.1	5	0
1	tenonly	0	0.1	5	0
1	tenonly	0	0.1	5	0
2	tenonly	0	0.1	3	1
2	tenonly	0	0.1	3	1
2	tenonly	0	0.1	3	1
2	tenonly	0	0.1	3	1
2	tenonly	0	0.1	3	1
2	tenonly	0	0.1	5	1
2	tenonly	0	0.1	5	1
2	tenonly	0	0.1	5	1
2	tenonly	0	0.1	5	1
2	tenonly	0	0.1	5	1
2	tenonly	0	0.1	5	1
2	tenonly	0	0.1	5	1
2	tenonly	0	0.1	5	1
2	tenonly	0	0.1	5	0
2	tenonly	0	0.1	5	0
3	tenonly	0	0.1	1	1
3	tenonly	0	0.1	3	1
3	tenonly	0	0.1	3	1
3	tenonly	0	0.1	3	1
3	tenonly	0	0.1	3	1
3	tenonly	0	0.1	3	1
3	tenonly	0	0.1	3	1
3	tenonly	0	0.1	5	1
3	tenonly	0	0.1	5	1
3	tenonly	0	0.1	5	1
3	tenonly	0	0.1	5	0
3	tenonly	0	0.1	5	0
3	tenonly	0	0.1	5	0
3	tenonly	0	0.1	5	0
3	tenonly	0	0.1	5	0
3	tenonly	0	0.1	5	0
3	tenonly	0	0.1	5	0
3	tenonly	0	0.1	5	0
4	tenonly	0	0.1	1	1
4	tenonly	0	0.1	3	1
4	tenonly	0	0.1	3	1
4	tenonly	0	0.1	3	1
4	tenonly	0	0.1	3	1
4	tenonly	0	0.1	3	0
4	tenonly	0	0.1	3	0
4	tenonly	0	0.1	3	0
4	tenonly	0	0.1	3	0
4	tenonly	0	0.1	3	0
4	tenonly	0	0.1	3	0
4	tenonly	0	0.1	3	0
4	tenonly	0	0.1	3	0
4	tenonly	0	0.1	3	0
4	tenonly	0	0.1	3	0
4	tenonly	0	0.1	3	0
4	tenonly	0	0.1	3	0
5	tenonly	0	0.1	5	1
5	tenonly	0	0.1	5	1
5	tenonly	0	0.1	5	1
5	tenonly	0	0.1	5	1
5	tenonly	0	0.1	5	1
5	tenonly	0	0.1	5	0
5	tenonly	0	0.1	5	0
5	tenonly	0	0.1	5	0
5	tenonly	0	0.1	5	0
5	tenonly	0	0.1	5	0
5	tenonly	0	0.1	5	0
5	tenonly	0	0.1	5	0
5	tenonly	0	0.1	5	0
5	tenonly	0	0.1	5	0
5	tenonly	0	0.1	5	0
5	tenonly	0	0.1	5	0
5	tenonly	0	0.1	5	0
1	oneblood	1	0.01	1	1
1	oneblood	1	0.01	3	1
1	oneblood	1	0.01	3	1
1	oneblood	1	0.01	3	1
1	oneblood	1	0.01	5	1
1	oneblood	1	0.01	5	1
1	oneblood	1	0.01	5	1
1	oneblood	1	0.01	5	1
1	oneblood	1	0.01	5	1
1	oneblood	1	0.01	5	0
1	oneblood	1	0.01	5	0
1	oneblood	1	0.01	5	0
1	oneblood	1	0.01	5	0
1	oneblood	1	0.01	5	0
1	oneblood	1	0.01	5	0
2	oneblood	1	0.01	5	1
2	oneblood	1	0.01	5	0
2	oneblood	1	0.01	5	0
2	oneblood	1	0.01	5	0
2	oneblood	1	0.01	5	0
2	oneblood	1	0.01	5	0
2	oneblood	1	0.01	5	0
2	oneblood	1	0.01	5	0
2	oneblood	1	0.01	5	0
3	oneblood	1	0.01	5	1
3	oneblood	1	0.01	5	0
3	oneblood	1	0.01	5	0
3	oneblood	1	0.01	5	0
3	oneblood	1	0.01	5	0
3	oneblood	1	0.01	5	0
3	oneblood	1	0.01	5	0
3	oneblood	1	0.01	5	0
3	oneblood	1	0.01	5	0
3	oneblood	1	0.01	5	0
3	oneblood	1	0.01	5	0
3	oneblood	1	0.01	5	0
4	oneblood	1	0.01	1	1
4	oneblood	1	0.01	3	1
4	oneblood	1	0.01	3	1
4	oneblood	1	0.01	3	1
4	oneblood	1	0.01	3	0
4	oneblood	1	0.01	3	0
4	oneblood	1	0.01	3	0
4	oneblood	1	0.01	3	0
4	oneblood	1	0.01	3	0
4	oneblood	1	0.01	3	0
4	oneblood	1	0.01	3	0
4	oneblood	1	0.01	3	0
4	oneblood	1	0.01	3	0
4	oneblood	1	0.01	3	0
4	oneblood	1	0.01	3	0
4	oneblood	1	0.01	3	0
5	oneblood	1	0.01	3	1
5	oneblood	1	0.01	3	1
5	oneblood	1	0.01	3	1
5	oneblood	1	0.01	3	1
5	oneblood	1	0.01	5	1
5	oneblood	1	0.01	5	1
5	oneblood	1	0.01	5	1
5	oneblood	1	0.01	5	0
5	oneblood	1	0.01	5	0
5	oneblood	1	0.01	5	0
5	oneblood	1	0.01	5	0
5	oneblood	1	0.01	5	0
5	oneblood	1	0.01	5	0
5	oneblood	1	0.01	5	0
5	oneblood	1	0.01	5	0
5	oneblood	1	0.01	5	0
5	oneblood	1	0.01	5	0
1	oneonly	0	0.01	1	1
1	oneonly	0	0.01	1	1
1	oneonly	0	0.01	3	1
1	oneonly	0	0.01	3	1
1	oneonly	0	0.01	3	1
1	oneonly	0	0.01	5	1
1	oneonly	0	0.01	5	1
1	oneonly	0	0.01	5	0
1	oneonly	0	0.01	5	0
1	oneonly	0	0.01	5	0
1	oneonly	0	0.01	5	0
1	oneonly	0	0.01	5	0
1	oneonly	0	0.01	5	0
1	oneonly	0	0.01	5	0
1	oneonly	0	0.01	5	0
2	oneonly	0	0.01	1	1
2	oneonly	0	0.01	1	1
2	oneonly	0	0.01	3	1
2	oneonly	0	0.01	3	1
2	oneonly	0	0.01	5	1
2	oneonly	0	0.01	5	1
2	oneonly	0	0.01	5	1
2	oneonly	0	0.01	5	0
2	oneonly	0	0.01	5	0
2	oneonly	0	0.01	5	0
2	oneonly	0	0.01	5	0
2	oneonly	0	0.01	5	0
2	oneonly	0	0.01	5	0
2	oneonly	0	0.01	5	0
2	oneonly	0	0.01	5	0
3	oneonly	0	0.01	1	1
3	oneonly	0	0.01	1	1
3	oneonly	0	0.01	1	1
3	oneonly	0	0.01	3	1
3	oneonly	0	0.01	5	0
3	oneonly	0	0.01	5	0
3	oneonly	0	0.01	5	0
3	oneonly	0	0.01	5	0
3	oneonly	0	0.01	5	0
3	oneonly	0	0.01	5	0
3	oneonly	0	0.01	5	0
3	oneonly	0	0.01	5	0
3	oneonly	0	0.01	5	0
3	oneonly	0	0.01	5	0
3	oneonly	0	0.01	5	0
3	oneonly	0	0.01	5	0
4	oneonly	0	0.01	1	1
4	oneonly	0	0.01	1	1
4	oneonly	0	0.01	3	1
4	oneonly	0	0.01	3	0
4	oneonly	0	0.01	3	0
4	oneonly	0	0.01	3	0
4	oneonly	0	0.01	3	0
4	oneonly	0	0.01	3	0
4	oneonly	0	0.01	3	0
4	oneonly	0	0.01	3	0
4	oneonly	0	0.01	3	0
4	oneonly	0	0.01	3	0
4	oneonly	0	0.01	3	0
4	oneonly	0	0.01	3	0
4	oneonly	0	0.01	3	0
4	oneonly	0	0.01	3	0
5	oneonly	0	0.01	5	1
5	oneonly	0	0.01	5	1
5	oneonly	0	0.01	5	1
5	oneonly	0	0.01	5	0
5	oneonly	0	0.01	5	0
5	oneonly	0	0.01	5	0
5	oneonly	0	0.01	5	0
5	oneonly	0	0.01	5	0
5	oneonly	0	0.01	5	0
5	oneonly	0	0.01	5	0
5	oneonly	0	0.01	5	0
5	oneonly	0	0.01	5	0
5	oneonly	0	0.01	5	0
5	oneonly	0	0.01	5	0
5	oneonly	0	0.01	5	0
5	oneonly	0	0.01	5	0
5	oneonly	0	0.01	5	0
1	tenblood	1	0.1	1	0
1	tenblood	1	0.1	1	0
1	tenblood	1	0.1	1	0
1	tenblood	1	0.1	1	0
2	tenblood	1	0.1	1	0
2	tenblood	1	0.1	1	0
2	tenblood	1	0.1	1	0
2	tenblood	1	0.1	1	0
3	tenblood	1	0.1	1	0
3	tenblood	1	0.1	1	0
3	tenblood	1	0.1	1	0
3	tenblood	1	0.1	1	0
4	tenblood	1	0.1	1	0
4	tenblood	1	0.1	1	0
4	tenblood	1	0.1	1	0
4	tenblood	1	0.1	1	0
5	tenblood	1	0.1	1	0
5	tenblood	1	0.1	1	0
5	tenblood	1	0.1	1	0
5	tenblood	1	0.1	1	0
1	tenblood	1	0.1	3	0
1	tenblood	1	0.1	3	0
1	tenblood	1	0.1	3	0
1	tenblood	1	0.1	3	0
2	tenblood	1	0.1	3	0
2	tenblood	1	0.1	3	0
2	tenblood	1	0.1	3	0
2	tenblood	1	0.1	3	0
3	tenblood	1	0.1	3	0
3	tenblood	1	0.1	3	0
3	tenblood	1	0.1	3	0
3	tenblood	1	0.1	3	0
4	tenblood	1	0.1	3	0
4	tenblood	1	0.1	3	0
4	tenblood	1	0.1	3	0
4	tenblood	1	0.1	3	0
5	tenblood	1	0.1	3	0
5	tenblood	1	0.1	3	0
5	tenblood	1	0.1	3	0
5	tenblood	1	0.1	3	0
1	tenblood	1	0.1	5	0
1	tenblood	1	0.1	5	0
1	tenblood	1	0.1	5	0
1	tenblood	1	0.1	5	0
2	tenblood	1	0.1	5	0
2	tenblood	1	0.1	5	0
2	tenblood	1	0.1	5	0
2	tenblood	1	0.1	5	0
3	tenblood	1	0.1	5	0
3	tenblood	1	0.1	5	0
3	tenblood	1	0.1	5	0
3	tenblood	1	0.1	5	0
4	tenblood	1	0.1	5	0
4	tenblood	1	0.1	5	0
4	tenblood	1	0.1	5	0
4	tenblood	1	0.1	5	0
5	tenblood	1	0.1	5	0
5	tenblood	1	0.1	5	0
5	tenblood	1	0.1	5	0
5	tenblood	1	0.1	5	0
1	oneblood	1	0.01	1	0
1	oneblood	1	0.01	1	0
1	oneblood	1	0.01	1	0
1	oneblood	1	0.01	1	0
2	oneblood	1	0.01	1	0
2	oneblood	1	0.01	1	0
2	oneblood	1	0.01	1	0
2	oneblood	1	0.01	1	0
3	oneblood	1	0.01	1	0
3	oneblood	1	0.01	1	0
3	oneblood	1	0.01	1	0
3	oneblood	1	0.01	1	0
4	oneblood	1	0.01	1	0
4	oneblood	1	0.01	1	0
4	oneblood	1	0.01	1	0
4	oneblood	1	0.01	1	0
5	oneblood	1	0.01	1	0
5	oneblood	1	0.01	1	0
5	oneblood	1	0.01	1	0
5	oneblood	1	0.01	1	0
1	oneblood	1	0.01	3	0
1	oneblood	1	0.01	3	0
1	oneblood	1	0.01	3	0
1	oneblood	1	0.01	3	0
2	oneblood	1	0.01	3	0
2	oneblood	1	0.01	3	0
2	oneblood	1	0.01	3	0
2	oneblood	1	0.01	3	0
3	oneblood	1	0.01	3	0
3	oneblood	1	0.01	3	0
3	oneblood	1	0.01	3	0
3	oneblood	1	0.01	3	0
4	oneblood	1	0.01	3	0
4	oneblood	1	0.01	3	0
4	oneblood	1	0.01	3	0
4	oneblood	1	0.01	3	0
5	oneblood	1	0.01	3	0
5	oneblood	1	0.01	3	0
5	oneblood	1	0.01	3	0
5	oneblood	1	0.01	3	0
1	oneblood	1	0.01	5	0
1	oneblood	1	0.01	5	0
1	oneblood	1	0.01	5	0
1	oneblood	1	0.01	5	0
2	oneblood	1	0.01	5	0
2	oneblood	1	0.01	5	0
2	oneblood	1	0.01	5	0
2	oneblood	1	0.01	5	0
3	oneblood	1	0.01	5	0
3	oneblood	1	0.01	5	0
3	oneblood	1	0.01	5	0
3	oneblood	1	0.01	5	0
4	oneblood	1	0.01	5	0
4	oneblood	1	0.01	5	0
4	oneblood	1	0.01	5	0
4	oneblood	1	0.01	5	0
5	oneblood	1	0.01	5	0
5	oneblood	1	0.01	5	0
5	oneblood	1	0.01	5	0
5	oneblood	1	0.01	5	0
1	oneonly	0	0.01	1	0
1	oneonly	0	0.01	1	0
1	oneonly	0	0.01	1	0
1	oneonly	0	0.01	1	0
2	oneonly	0	0.01	1	0
2	oneonly	0	0.01	1	0
2	oneonly	0	0.01	1	0
2	oneonly	0	0.01	1	0
3	oneonly	0	0.01	1	0
3	oneonly	0	0.01	1	0
3	oneonly	0	0.01	1	0
3	oneonly	0	0.01	1	0
4	oneonly	0	0.01	1	0
4	oneonly	0	0.01	1	0
4	oneonly	0	0.01	1	0
4	oneonly	0	0.01	1	0
5	oneonly	0	0.01	1	0
5	oneonly	0	0.01	1	0
5	oneonly	0	0.01	1	0
5	oneonly	0	0.01	1	0
1	oneonly	0	0.01	3	0
1	oneonly	0	0.01	3	0
1	oneonly	0	0.01	3	0
1	oneonly	0	0.01	3	0
2	oneonly	0	0.01	3	0
2	oneonly	0	0.01	3	0
2	oneonly	0	0.01	3	0
2	oneonly	0	0.01	3	0
3	oneonly	0	0.01	3	0
3	oneonly	0	0.01	3	0
3	oneonly	0	0.01	3	0
3	oneonly	0	0.01	3	0
4	oneonly	0	0.01	3	0
4	oneonly	0	0.01	3	0
4	oneonly	0	0.01	3	0
4	oneonly	0	0.01	3	0
5	oneonly	0	0.01	3	0
5	oneonly	0	0.01	3	0
5	oneonly	0	0.01	3	0
5	oneonly	0	0.01	3	0
1	oneonly	0	0.01	5	0
1	oneonly	0	0.01	5	0
1	oneonly	0	0.01	5	0
1	oneonly	0	0.01	5	0
2	oneonly	0	0.01	5	0
2	oneonly	0	0.01	5	0
2	oneonly	0	0.01	5	0
2	oneonly	0	0.01	5	0
3	oneonly	0	0.01	5	0
3	oneonly	0	0.01	5	0
3	oneonly	0	0.01	5	0
3	oneonly	0	0.01	5	0
4	oneonly	0	0.01	5	0
4	oneonly	0	0.01	5	0
4	oneonly	0	0.01	5	0
4	oneonly	0	0.01	5	0
5	oneonly	0	0.01	5	0
5	oneonly	0	0.01	5	0
5	oneonly	0	0.01	5	0
5	oneonly	0	0.01	5	0
1	tenonly	0	0.1	1	0
1	tenonly	0	0.1	1	0
1	tenonly	0	0.1	1	0
1	tenonly	0	0.1	1	0
1	tenonly	0	0.1	1	0
2	tenonly	0	0.1	1	0
2	tenonly	0	0.1	1	0
2	tenonly	0	0.1	1	0
2	tenonly	0	0.1	1	0
3	tenonly	0	0.1	1	0
3	tenonly	0	0.1	1	0
3	tenonly	0	0.1	1	0
3	tenonly	0	0.1	1	0
4	tenonly	0	0.1	1	0
4	tenonly	0	0.1	1	0
4	tenonly	0	0.1	1	0
4	tenonly	0	0.1	1	0
5	tenonly	0	0.1	1	0
5	tenonly	0	0.1	1	0
5	tenonly	0	0.1	1	0
5	tenonly	0	0.1	1	0
1	tenonly	0	0.1	3	0
1	tenonly	0	0.1	3	0
1	tenonly	0	0.1	3	0
1	tenonly	0	0.1	3	0
2	tenonly	0	0.1	3	0
2	tenonly	0	0.1	3	0
2	tenonly	0	0.1	3	0
2	tenonly	0	0.1	3	0
3	tenonly	0	0.1	3	0
3	tenonly	0	0.1	3	0
3	tenonly	0	0.1	3	0
3	tenonly	0	0.1	3	0
4	tenonly	0	0.1	3	0
4	tenonly	0	0.1	3	0
4	tenonly	0	0.1	3	0
4	tenonly	0	0.1	3	0
5	tenonly	0	0.1	3	0
5	tenonly	0	0.1	3	0
5	tenonly	0	0.1	3	0
5	tenonly	0	0.1	3	0
1	tenonly	0	0.1	5	0
1	tenonly	0	0.1	5	0
1	tenonly	0	0.1	5	0
1	tenonly	0	0.1	5	0
2	tenonly	0	0.1	5	0
2	tenonly	0	0.1	5	0
2	tenonly	0	0.1	5	0
2	tenonly	0	0.1	5	0
3	tenonly	0	0.1	5	0
3	tenonly	0	0.1	5	0
3	tenonly	0	0.1	5	0
3	tenonly	0	0.1	5	0
4	tenonly	0	0.1	5	0
4	tenonly	0	0.1	5	0
4	tenonly	0	0.1	5	0
4	tenonly	0	0.1	5	0
5	tenonly	0	0.1	5	0
5	tenonly	0	0.1	5	0
5	tenonly	0	0.1	5	0
5	tenonly	0	0.1	5	0

### Sheet: raw CFU counts
replicate	day	diet	undiluted	10-2 dilution	10-4 dilution	CFU/individual	median of n = 4 individuals
R1	day1	10blood	x	1350	0	1350	698.25	Notes:
		10blood	x	x	105000	105000		When obtaining CFU/individual, use the least dilute plate that is countable
		10blood	46.5	0	0	46.5		x = too many CFUs to count
		10blood	18	0	0	18
		10only	27	0	0	27	16.5
		10only	15	0	0	15
		10only	16.5	0	0	16.5
		10only	27	0	0	27
		10only	0	0	0	0
		1blood	1	0	0	1	21
		1blood	45	0	0	45
		1blood	21	0	0	21
		1blood	21	0	0	21
		1only	0	0	0	0	457.5
		1only	x	x	450000	450000
		1only	15	0	0	15
		1only	x	900	0	900
R1	day3	10blood	x	37500	5000	37500	18774
		10blood	x	x	120000	120000
		10blood	4.5	0	0	4.5
		10blood	48	0	0	48
		10only	3	0	0	3	12
		10only	x	x	885000	885000
		10only	16.5	0	0	16.5
		10only	7.5	0	0	7.5
		1blood	6	0	0	6	3
		1blood	10.5	0	0	10.5
		1blood	0	0	0	0
		1blood	0	0	0	0
		1only	0	0	0	0	0
		1only	0	0	0	0
		1only	0	0	0	0
		1only	x	x	0	x
R1	day5	10blood	7.5	0	0	7.5	2.25
		10blood	1.5	0	0	1.5
		10blood	3	0	0	3
		10blood	0	0	0	0
		10only	0	0	0	0	1.5
		10only	21	0	0	21
		10only	0	0	0	0
		10only	3	0	0	3
		1blood	0	0	0	0	0
		1blood	0	0	0	0
		1blood	0	0	0	0
		1blood	0	0	0	0
		1only	0	0	0	0	0
		1only	0	0	0	0
		1only	0	0	0	0
		1only	0	0	0	0
R2	day1	10blood	x	x	465000	465000	189.75
		10blood	4.5	0	0	4.5
		10blood	345	200	0	345
		10blood	34.5	0	0	34.5
		10only	0	0	0	0	6583.5
		10only	x	12600	5000	12600
		10only	567	100	0	567
		10only	x	x	270000	270000
		1blood	0	0	0	0	0
		1blood	0	0	0	0
		1blood	0	0	0	0
		1blood	0	0	0	0
		1only	x	x	90000	90000	0
		1only	0	0	0	0
		1only	0	0	0	0
		1only	0	0	0	0
	day3	10blood	0	0	0	0	5.25
		10blood	0	0	0	0
		10blood	10.5	0	0	10.5
		10blood	x	x	7500000	7500000
		10only	30	0	0	30	18
		10only	6	0	0	6
		10only	x	x	450000	450000
		10only	0	0	0	0
		1blood	0	0	0	0	0
		1blood	0.5	0	0	0.5
		1blood	0	0	0	0
		1blood	0	0	0	0
		1only	0	0	0	0	0
		1only	x	x	60000	60000
		1only	0	0	0	0
		1only	0	0	0	0
	day5	1only	x	1800	0	1800	4.5
		1only	0	0	0	0
		1only	9	0	0	9
		1only	0	0	0	0
		10only	x	x	195000	195000	153
		10only	x	300	0	300
		10only	6	0	0	6
		10only	0	0	0	0
		1blood	0	0	0	0	0
		1blood	0	0	0	0
		1blood	0	0	0	0
		1blood	0	0	0	0
		10blood	0	0	0	0	14.25
		10blood	28.5	0	0	28.5
		10blood	402	0	0	402
		10blood	0	0	0	0
R3	day1	10blood	31.5	0	0	31.5	5.25
		10blood	3	0	0	3
		10blood	0	0	0	0
		10blood	7.5	0	0	7.5
		10only	x	x	210000	210000	2175000
		10only	x	x	225000	225000
		10only	x	4800	15000	4800
		10only	x	x	4080000	4080000
		1blood	0	0	0	0	0
		1blood	0	0	0	0
		1blood	0	0	0	0
		1blood	0	0	0	0
		1only	0	0	0	0	0
		1only	0	0	0	0
		1only	0	0	0	0
		1only	61.5	0	0	61.5
R3	day3	10blood	0	0	0	0	1.5
		10blood	1.5	0	0	1.5
		10blood	7.5	0	0	7.5
		10blood	1.5	0	0	1.5
		10only	x	x	1800000	1800000	11475
		10only	x	22950	0	22950
		10only	0	0	0	0
		10only	0	0	0	0
		1blood	0	0	0	0	0
		1blood	0	0	0	0
		1blood	0	0	0	0
		1blood	0	0	0	0
		1only	0	0	0	0	0
		1only	0	0	0	0
		1only	0	0	0	0
		1only	x	x	900000	900000
R3	day5	10blood	0	0	0	0	0
		10blood	7.5	0	0	7.5
		10blood	0	0	0	0
		10blood	0	0	0	0
		10only	24	0	0	24	3
		10only	0	0	0	0
		10only	6	0	0	6
		10only	0	0	0	0
		1blood	0	0	0	0	0
		1blood	0	0	0	0
		1blood	0	0	0	0
		1blood	0	0	0	0
		1only	0	0	0	0	0
		1only	0	0	0	0
		1only	0	0	0	0
		1only	0	0	0	0
R4	day1	1blood	0	0	0	0	0
		1blood	x	7350	0	7350
		1blood	0	0	0	0
		1blood	0	0	0	0
		10blood	x	127350	135000	127350	132600
		10blood	x	37650	15000	37650
		10blood	x	x	180000	180000
		10blood	x	85200	90000	85200
		10only	0	0	0	0	4215
		10only	x	38850	15000	38850
		10only	2880	600	0	2880
		10only	x	5550	0	5550
		1only	x	592.5	75000	592.5	299.25
		1only	6	0	0	6
		1only	x	x	345000	345000
		1only	0	0	0	0
R4	day3	1only	0	0	0	0	0
		1only	0	0	0	0
		1only	0	0	0	0
		1only	18	0	0	18
		10only	x	x	90000	90000	1132.5
		10only	12	0	0	12
		10only	12	150	0	12
		10only	x	2250	0	2250
		10blood	x	15000	0	15000	8.25
		10blood	1.5	0	0	1.5
		10blood	0	0	0	0
		10blood	15	0	0	15
		1blood	0	0	0	0	3
		1blood	7.5	0	0	7.5
		1blood	6	0	0	6
		1blood	0	0	0	0
R5	day1	1only	x	x	105000	105000	45019.5
		1only	x	x	90000	90000
		1only	39	150	0	39
		1only	0	0	0	0
		10only	x	70050	0	70050	72525
		10only	x	x	1125000	1125000
		10only	x	75000	0	75000
		10only	25.5	0	0	25.5
		1blood	0	0	0	0	0
		1blood	0	0	0	0
		1blood	0	0	0	0
		1blood	0	0	0	0
		10blood	31.5	150	0	31.5	25.5
		10blood	19.5	0	0	19.5
		10blood	181.5	0	0	181.5
		10blood	15	0	0	15
R5	day3	1only	0	0	0	0	0
		1only	0	0	0	0
		1only	smear	smear	smear	smear
		1only	0	0	0	0
		10blood	x	x	1350000	1350000	675000
		10blood	0	0	0	0
		10blood	0	0	0	0
		10blood	x	x	x	x
		10only	0	0	0	0	0
		10only	0	0	0	0
		10only	x	x	x	x
		10only	0	0	0	0
		1blood	0	0	0	0	0
		1blood	0	0	0	0
		1blood	0	0	0	0
		1blood	0	0	0	0
R5	day5	10blood	smear	0	0	smear	10.5
		10blood	0	0	0	0
		10blood	21	smear	0	21
		10blood	0	0	0	0
		1blood	3	0	0	3	0.75
		1blood	0	0	0	0
		1blood	1.5	0	0	1.5
		1blood	0	0	0	0
		10only	0	0	0	0	0
		10only	0	0	0	0
		10only	0	0	0	0
		10only	0	0	0	0
		1only	0	0	0	0	0
		1only	0	0	0	0
		1only	0	0	0	0
		1only	0	0	0	0
